# Nuclear Hormone Receptor NHR-49/HNF4α Couples Fertility Regulation to Resource Allocation and Longevity in *C. elegans*

**DOI:** 10.1101/2025.07.14.664468

**Authors:** Sharada Gopal, Amaresh Chaturbedi, Tej Ramachandrula, John OuYang, Rebecca Rodell, Siu Sylvia Lee

## Abstract

The nuclear hormone receptor NHR-49, a homolog of mammalian PPARα and HNF4α, is a key transcriptional regulator of nutrition sensing and fatty acid metabolism in *Caenorhabditis elegans*. Here we uncovered a new function of NHR-49 in reproduction - controlling oocyte activation and ovulation. Loss of NHR-49 causes inappropriate oocyte activation and laying of unfertilized oocytes in the absence of sperm, resulting in rapid loss of yolk and stored fat, and drastically shortening of lifespan. We further demonstrated that prevention of yolk transfer into the oocytes largely restore fat storage and partially rescue lifespan in the *nhr-49* mutants. Additionally, NHR-49 appears to couple germline proliferation to nutritional status, as evidenced by its requirement for starvation-induced reduction in germline proliferation. Mechanistically, we showed that NHR-49 primarily acts in somatic cells, rather than the germline itself, to regulate oocyte activation and ovulation. We further demonstrated that NHR-49 binds to the promoter of GSA-1 and may stimulate its expression. GSA-1 encodes a G-protein coupled receptor known to act in the gonadal sheath cells to couple sperm sensing and oocyte activation. Our findings therefore suggest a model whereby NHR-49 regulates the expression of GSA-1, which in turn regulates oocyte activation in response to sperm signal. Overall, our findings suggest a mechanistic link between nutrition sensing and fertility and point to regulated retention of reproductive resources to be critical for maintaining longevity.

**Highlights:**

- A new role of NHR-49 in regulating oocyte activation and ovulation
- Inappropriate laying of unfertilized oocytes contributes to the fat loss and lifespan shortening of *nhr-49* mutants
- NHR-49 acts from somatic cells, not germline, to restrain oocyte activation
- NHR-49 binds to the promoter of GSA-1 and likely represses *gsa-1* expression to regulate oocyte activation

Graphical Abstract:
NHR-49 represses GSA-1 in sheath cells to regulate oocyte activation: We propose that NHR-49 responds to nutritional cues and represses the expression of GSA-1 in sheath cells, which results in aberrant oocyte activation and ovulation. This leads to yolk/fat loss and shortening of parental lifespan.
