## Supplementary material for "Nuclear Hormone Receptor NHR-49/HNF4α Couples Fertility Regulation to Resource Allocation and Longevity in *C. elegans*": Zipped_Supplemental_Files: Table 1.xlsx

### Sheet: Fig. 1B
Replicate 1
Genotype	No. of subjects	Total Number of Subjects	Mean Lifespan (days)	S.E.	95% C.I.
N2	85	90	16.91	0.45	16.03 ~ 17.78
nhr-49(-)	83	90	12.13	0.33	11.48 ~ 12.78
fem-3(-)	83	90	20.06	0.61	18.87 ~ 21.25
nhr-49(-);fem-3(-)	83	90	12.11	0.29	11.54 ~ 12.67
Statistics
Condition	Chi^2	P-value	Bonferroni P-value
N2 v.s. nhr-49(-)	56.7	0	0
fem-3(-) v.s. nhr-49(-);fem-3(-)	109.17	0	0
Replicate 2
Genotype	No. of subjects	Total No. of Subjects	Mean Lifespan (days)	S.E.	95% C.I.
N2	86	90	16.95	0.44	16.09 ~ 17.82
nhr-49(-)	84	90	10.98	0.3	10.39 ~ 11.56
fem-3(-)	84	90	18.05	0.48	17.10 ~ 18.99
nhr-49(-);fem-3(-)	83	90	11.55	0.34	10.88 ~ 12.23
Statistics
Condition	Chi^2	P-value	Bonferroni P-value
N2 v.s. nhr-49(-)	92.29	0	0
fem-3(-) v.s. nhr-49(-);fem-3(-)	85.53	0	0
