## Supplementary material for "Nuclear Hormone Receptor NHR-49/HNF4α Couples Fertility Regulation to Resource Allocation and Longevity in *C. elegans*": Zipped_Supplemental_Files: Table 2.xlsx

### Sheet: Fig 2
Replicate 1
	No. of subjects	Mean Lifespan (days)	S.E.	95% C.I.
fem-3(-), empty RNAi	95	17.18	0.38	16.43 ~ 17.94
fem-3(-), rme-2(RNAi)	95	18.31	0.44	17.44 ~ 19.18
nhr-49(-);fem-3(-), empty RNAi	85	9.67	0.3	9.08 ~ 10.26
nhr-49(-);fem-3(-), rme-2(RNAi)	98	12.49	0.28	11.94 ~ 13.03
Statistics
	Chi^2	P-value	Bonferroni P-value
fem-3(-), empty RNAi vs fem-3(-), rme-2(RNAi)	8.2	0.0042	0.0042
nhr-49(-);fem-3(-), empty RNAi vs nhr-49(-);fem-3(-), rme-2(RNAi)	46.43	0	0
Replicate 2
	No. of subjects	Mean Lifespan (days)	S.E.	95% C.I.
fem-3(-), empty RNAi	96	17.18	0.38	16.44 ~ 17.92
fem-3(-), rme-2(RNAi)	94	17.26	0.42	16.43 ~ 18.09
nhr-49(-);fem-3(-), empty RNAi	93	7.66	0.28	7.11 ~ 8.20
nhr-49(-);fem-3(-), rme-2(RNAi)	108	11.52	0.37	10.79 ~ 12.24
Statistics
	Chi^2	P-value	Bonferroni P-value
fem-3(-), empty RNAi vs fem-3(-), rme-2(RNAi)	0.35	0.5561	0.5561
nhr-49(-);fem-3(-), empty RNAi vs nhr-49(-);fem-3(-), rme-2(RNAi)	78.29	0	0

### Sheet: S2
Replicate 1
	No. of subjects	Mean Lifespan (days)	S.E.	95% C.I.
N2, empty RNAi	94	17.30	0.37	16.58 ~ 18.03
N2, rme-2(RNAi)	111	17.87	0.35	17.18 ~ 18.55
nhr-49(-), empty RNAi	102	8.58	0.32	7.95 ~ 9.20
nhr-49(-), rme-2(RNAi)	99	11.26	0.26	10.75 ~ 11.77
Statistics
	Chi^2	P-value	Bonferroni P-value
N2, empty RNAi vs N2, rme-2(RNAi)	8.2	0.0042	0.0042
nhr-49(-), empty RNAi vs nhr-49(-), rme-2(RNAi)	25.64	4.1e-07	4.1e-07
Replicate 2
	No. of subjects	Mean Lifespan (days)	S.E.	95% C.I.
N2, empty RNAi	90	17.22	0.39	16.45 ~ 17.99
N2, rme-2(RNAi)	94	17.93	0.40	17.16 ~ 18.71
nhr-49(-), empty RNAi	116	9.63	0.24	9.15 ~ 10.11
nhr-49(-), rme-2(RNAi)	96	11.13	0.24	10.67 ~ 11.60
Statistics
	Chi^2	P-value	Bonferroni P-value
N2, empty RNAi vs N2, rme-2(RNAi)	1.72	0.1901	0.1901
nhr-49(-), empty RNAi vs nhr-49(-), rme-2(RNAi)	20.46	6.1e-06	6.1e-06
