## Supplementary material for "Nuclear Hormone Receptor NHR-49/HNF4α Couples Fertility Regulation to Resource Allocation and Longevity in *C. elegans*": Zipped_Supplemental_Files: Table 5.xlsx

### Sheet: Sheet1
ID: WBGene00006418
ID: WBGene00011150
ID: WBGene00004987
ID: WBGene00018731
ID: WBGene00000213
ID: WBGene00000298
ID: WBGene00016052
ID: WBGene00023069
ID: WBGene00012201
ID: WBGene00004989
ID: WBGene00009903
ID: WBGene00017103
ID: WBGene00011330
ID: WBGene00009902
ID: WBGene00021582
ID: WBGene00007362
ID: WBGene00045117
ID: WBGene00002259
ID: WBGene00022887
ID: WBGene00017964
ID: WBGene00011364
ID: WBGene00010597
ID: WBGene00001399
ID: WBGene00008629
ID: WBGene00022275
ID: WBGene00006418
ID: WBGene00021298
